# From amplicons to strains: The limitations of metabarcoding as criterium in the selection process of biocontrol strains against the pome fruit pathogen *Neonectria ditissima*

**DOI:** 10.1101/2023.12.05.570079

**Authors:** Lina Russ, Georgina Elena Jimenez, Jean Luc van den Beld, Els Nijhuis, Jürgen Köhl

## Abstract

European canker, caused by the fungal pathogen *Neonectria ditissima*, causes severe economic losses in apple production and conventional control measures are not sufficiently effective. Recently, parts of the endophyte community have been suggested to play a role in the response of the host to the pathogen, potentially leading to higher resistance of apple cultivars to disease outbreaks. In addition, advances on biologically controlling the disease have been booked by the application of fungi isolated at the boundary of cankered and healthy wood tissue. In this study we sought to evaluate if and how metabarcoding analysis can support decisions on selection of biological control agents in a two-steps process: first we profiled fungal and bacterial taxa using Illumina MiSeq sequencing on branches of potted apple trees that had been inoculated with either water or a suspension of *N. ditissima* spores. We combined the knowledge on the metataxonomic profile with quantitative data on the *N. ditissima* branch colonisation (with relative abundances and absolute TaqMan qPCR concentrations) to identify taxa that show negative or positive correlations with *N. ditissima* DNA concentration. Secondly, we compared our fungal metataxonomic profile to the ITS amplicons of fungal isolates that had been tested for biocontrol potential in bioassays in a previous study. The aim was to possibly link fungal taxa with proven efficacy against the pathogen to the microbiome composition. The only ASVs showing a consistent negative correlation to relative and absolute *N. ditissima* abundance belonged to the bacterial genera *Kineococcus* and *Hymenobacter*. For fungal taxa only *N. ditissima* itself positively correlated to its increasing abundance, albeit only by rank and neither linearly nor beta binomially. Sequences belonging to the most promising antagonists from the study by Elena et al. (2022) could not be detected in the fungal microbiome profile at all. In addition, the combination of short reads length and high conservation within the chosen amplicon resulted in insufficient resolution to differentiate between a range of different efficacies of isolates belonging to the same genus (i.e. *Aureobasidium*).
