## Supplementary material for "From amplicons to strains: The limitations of metabarcoding as criterium in the selection process of biocontrol strains against the pome fruit pathogen *Neonectria ditissima*": SupplementaryTable1_percentage_top_taxa.xlsx

### Sheet: 16S
Elstar T0	Order	Mean		Gala T0	Order	Mean
	Burkholderiales	21.9665			Sphingomonadales	28.9515
	Sphingomonadales	19.6387			Burkholderiales	15.1456
	Rhizobiales	9.68459			Rhizobiales	11.3371
	Propionibacteriales	9.11046			Micrococcales	9.00974
	Micrococcales	6.98213			Propionibacteriales	7.97443
	Pseudomonadales	6.81185			Pseudomonadales	6.86707
Elstar T1				Gala T1
	Burkholderiales	79.4253			Burkholderiales	58.1062
	Propionibacteriales	8.49696			Sphingomonadales	14.8826
	Sphingomonadales	2.69801			Micrococcales	6.15875
	Corynebacteriales	1.27672			Rhizobiales	4.06639
	Micrococcales	1.043			Propionibacteriales	3.74243
	Rhizobiales	0.958803			Pseudomonadales	3.49327
Elstar T3				Gala T3
	Sphingomonadales	40.0595			Sphingomonadales	37.5549
	Micrococcales	23.6494			Micrococcales	26.459
	Pseudomonadales	9.93184			Pseudomonadales	10.3836
	Burkholderiales	9.8892			Burkholderiales	9.59439
	Rhizobiales	6.65334			Rhizobiales	6.15428
	Enterobacterales	3.39525			Kineosporiales	4.19515

### Sheet: ITS
Elstar T0	Genus	Mean		Gala T0	Genus	Mean
	Vishniacozyma	30.6287			Vishniacozyma	29.2421
	Alternaria	16.2894			Cladosporium	15.2339
	Cladosporium	9.6955			Alternaria	14.2519
	Filobasidium	9.33841			Didymella	9.74973
	Aureobasidium	8.91637			Aureobasidium	6.55294
	Erythrobasidium	6.42849			Cadophora	5.24376
Elstar T1				Gala T1
	Vishniacozyma	32.5015			Vishniacozyma	27.3424
	Alternaria	14.7819			Cladosporium	14.9478
	Cladosporium	11.1726			Alternaria	14.3593
	Filobasidium	9.60755			Didymella	9.76013
	Aureobasidium	5.98782			Aureobasidium	5.74431
	Neonectria	5.28031			Rhodotorula	4.96408
Elstar T3				Gala T3
	Vishniacozyma	26.9638			Vishniacozyma	24.8778
	Cladosporium	16.5491			Cladosporium	18.8233
	Aureobasidium	14.3004			Aureobasidium	14.4692
	Alternaria	10.1602			Neonectria	7.33026
	Neonectria	6.89185			Alternaria	7.07652
	Filobasidium	6.04244			Didymella	5.70481
