## Supplementary material for "From amplicons to strains: The limitations of metabarcoding as criterium in the selection process of biocontrol strains against the pome fruit pathogen *Neonectria ditissima*": SupplementaryTable3_hits_on_bioneedit_GE.xlsx

### Sheet: Sheet1
Name	Tested in bioassay	Percentage red estimated log means	severity	Significance	Decision 2nd bio	qseqid	closest hit ASV	pident	blast_hit	length	mismatch	gapopen	qstart	qend	sstart	send	evalue	bitscore
Cladosporium cladosporoides	Bio 11	100.006	0.6	**	Yes	BN162_Cladosporium_cladosporoides	8bd6186d1dc0cf64d3eaed49f657a479	100		293	0	0	5	297	293	1	5.06e-156	542
Bionectria ochroleuca/Clonostachys rosea	Pilot experiment	99.9744	0	***	Yes		04be2f423b3a9a05b222355a42d59f39	86.306	Neonectria ditissima (100%)	314	32	9	1	310	307	1	1.15e-92	331
Papiliotrema sp* (or one 100% ident with Cryptococcus laurentii: AF485975.1 but 98% query)	Bio 11	99.1106	0.4	**	Yes	BN176_Papiliotrema_sp	c5b9d5aa4dacf1f88ad9a367efcb09e5	100		335	0	0	7	341	335	1	2.32e-179	619
Akanthomyces muscarius	Bio 11	98.445	0.8	*	Yes		2097e4199d5988d5c500d655d68f42f2	83.962	Trichoderma harzianum (100%)	318	35	11	5	309	315	1	2.17e-80	291
Cladosporium cladosporoides	Bio 14	98.366	1	*	No	BN218_Cladosporium_cladosporoides	8bd6186d1dc0cf64d3eaed49f657a479	100		293	0	0	8	300	293	1	5.11e-156	542
Aureobasidium pullulans	Bio 14	98.1395	0.8	*	Yes	BN225_Aureobasidium_pullulans	e1b59d8920905c265496756cef6e44e8	100		299	0	0	8	306	299	1	2.52e-159	553
Clonostachys rosea/ Bionectria ochroleuca	Bio 9	98.0393	0.4	**	Yes		04be2f423b3a9a05b222355a42d59f39	86.306	Neonectria ditissima (100%)	314	32	9	1	310	307	1	1.15e-92	331
Didymella macrostoma	Bio 11	98.0356	1	*	Yes	BN170_Didymella_macrostoma	ebf26c1e4904b360dcafb229311cdc73	100		299	0	0	7	305	299	1	2.3e-159	553
Bionectria ochroleuca/Clonostachys rosea	Bio 6	97.8414	0.6	***	Yes		04be2f423b3a9a05b222355a42d59f39	86.306	Neonectria ditissima (100%)	314	32	9	1	310	307	1	1.15e-92	331
Cladosporium weserdijkiae	Bio 5	97.4227	2	***	Yes	BN126_Cladosporium_weserdijkiae	8bd6186d1dc0cf64d3eaed49f657a479	100		293	0	0	8	300	293	1	5.09e-156	542
Cladosporium delicatum	Bio 11	97.1993	0.8	*	Yes	BN174_Cladosporium_delicatum	8bd6186d1dc0cf64d3eaed49f657a479	100		293	0	0	7	299	293	1	5.08e-156	542
Vishniacozyma heimaeyensis (3 matchs and all CBS)	Bio 10	96.8385	0.8	*	Yes	BN156_Vishniacozyma_heimaeyensis	eb741164e70734208ebd970c7deff273	100		285	0	0	6	290	285	1	1.34e-151	527
Cladosporium pseudocladosporoides	Bio 9	96.8173	0.2	*	Yes	BN140_Cladosporium_pseudocladosporoides	8bd6186d1dc0cf64d3eaed49f657a479	100		293	0	0	8	300	293	1	5.12e-156	542
Cladosporium pseudocladosporoides	Bio 7	96.7328	0.4	*	No	BN119_Cladosporium_pseudocladosporoides	8bd6186d1dc0cf64d3eaed49f657a479	100		293	0	0	8	300	293	1	5.12e-156	542
Aureobasidium pullulans	Bio 11	96.6883	1	*	No	BN246_Aureobasidium_pullulans	e1b59d8920905c265496756cef6e44e8	100		299	0	0	8	306	299	1	2.49e-159	553
Cladosporium europaeum	Bio 7	96.2019	0.6	.	Yes	BN105_Cladosporium_europaeum	4abb03c20246aad00058649ce8c16885	100		293	0	0	7	299	293	1	5.08e-156	542
Aureobasidium pullulans	Bio 11	95.6895	0.6	.	No	BN177_Aureobasidium_pullulans	e1b59d8920905c265496756cef6e44e8	100		299	0	0	8	306	299	1	2.49e-159	553
Cladosporium cladosporoides	Bio 9	95.5374	1.4	*	No	BN146_Cladosporium_cladosporoides	8bd6186d1dc0cf64d3eaed49f657a479	100		293	0	0	222	514	1	293	5.08e-156	542
Didymella macrostoma (syn. Phoma macrostoma)	Bio 3	95.5365	2.6	*	No	BN032_Didymella_macrostoma	ebf26c1e4904b360dcafb229311cdc73	100		299	0	0	6	304	299	1	2.21e-159	553
Aureobasidium pullulans	Bio 9	95.2311	1.4	*	Yes	BN133_Aureobasidium_pullulans	e1b59d8920905c265496756cef6e44e8	100		299	0	0	7	305	299	1	2.5e-159	553
Aureobasidium pullulans	Bio 13	94.9462	1	.	Yes	BN208_Aureobasidium_pullulans	e1b59d8920905c265496756cef6e44e8	100		299	0	0	6	304	299	1	2.49e-159	553
Vishniacozyma victoriae*	Bio 10	94.2429	1.6	.	Yes	BN157_Vishniacozyma_victoriae	80903b10b9a6b7af1e25c8a08ee5d4ff	100		284	0	0	3	286	284	1	4.78e-151	525
Cladosporium delicatum	Bio 11	93.9413	0.6	.	No	BN175_Cladosporium_delicatum	8bd6186d1dc0cf64d3eaed49f657a479	100		293	0	0	6	298	293	1	5.07e-156	542
Vishniacozyma tephrensis	Bio 13	93.9197	2	.	Yes	BN197_Vishniacozyma_tephrensis	5a79e7cc11a5f44690a27184ab9a37a1	100		285	0	0	7	291	285	1	1.35e-151	527
Cladosporium pseudocladosporoides	Bio 10	93.8506	1.2	.	No	BN047_Cladosporium_pseudocladosporoides	8bd6186d1dc0cf64d3eaed49f657a479	100		293	0	0	7	299	293	1	5.11e-156	542
Aureobasidium pullulans	Bio 11	93.7986	1.2	.	No	BN166_Aureobasidium_pullulans	e1b59d8920905c265496756cef6e44e8	100		299	0	0	5	303	299	1	2.48e-159	553
Clonostachys rosea	Bio 9	91.6334	0.8	.	Yes		04be2f423b3a9a05b222355a42d59f39	86.306	Neonectria ditissima (100%)	314	32	9	1	310	307	1	1.15e-92	331
Vishniacozyma tephrensis	Pilot experiment	90.7003	0.8			BN147_Vishniacozyma_tephrensis	5a79e7cc11a5f44690a27184ab9a37a1	100		285	0	0	196	480	1	285	1.33e-151	527
Didymella macrostoma (syn. Phoma macrostoma)	Bio 3	90.2227	3.4			BN036_Didymella_macrostoma	ebf26c1e4904b360dcafb229311cdc73	100		299	0	0	7	305	299	1	2.3e-159	553
Cladosporium ramontenellum	Pilot experiment	88.7707	1.6			BN112_Cladosporium_ramontenellum	bd5a6e2f73f9c8296ba32aad293fe42d	100		293	0	0	8	300	293	1	5.1e-156	542
Aureobasidium pullulans	Bio 13	87.8409	2.2			BN209_Aureobasidium_pullulans	e1b59d8920905c265496756cef6e44e8	100		299	0	0	8	306	299	1	2.49e-159	553
Cystobasidium laryngis	Bio 10	86.6444	0.8
Aureobasidium pullulans	Bio 14	86.6096	1.8			BN224_Aureobasidium_pullulans	e1b59d8920905c265496756cef6e44e8	100		299	0	0	8	306	299	1	2.51e-159	553
Aureobasidium pullulans	Bio 3	86.599	2.6			BN070_Aureobasidium_pullulans	e1b59d8920905c265496756cef6e44e8	100		299	0	0	6	304	299	1	2.38e-159	553
Didymella macrostoma	Bio 9	86.2461	0.4			BN116_Didymella_macrostoma	ebf26c1e4904b360dcafb229311cdc73	100		299	0	0	8	306	299	1	2.32e-159	553
Cystobasidium pinicola	Bio 10	84.4315	1.8			BN152_Cystobasidium_pinicola	d44eb7601da62ab49b0cbbe07b0de6c4	94.509	Cystobasidium slooffiae (100%)	346	17	2	8	351	347	2	3.22e-153	532
						BN152_Cystobasidium_pinicola	6cdd1900e3a871735490a7ccd285ef52	94.236	Cystobasidium slooffiae (100%)	347	17	3	8	352	346	1	1.5e-151	527
						BN152_Cystobasidium_pinicola	bfd0c866b6f300a7f98ac185b909b82e	99.71	Cystobasidium laryngis (100%)	345	1	0	8	352	345	1	0	632
						BN152_Cystobasidium_pinicola	cebbab96e6f90454d283449b3d582a61	98.555	Cystobasidium laryngis (100%)	346	4	1	8	352	346	1	1.45e-176	610
						BN152_Cystobasidium_pinicola	e1ac767368fad8c950ded081614a376d	98.551	Cystobasidium laryngis (100%)	345	4	1	8	351	346	2	5.21e-176	608
Cladosporium sp. (bad quality)	Bio 10	84.3637	1.8			BN015_Cladosporium_sp.	8bd6186d1dc0cf64d3eaed49f657a479	100		293	0	0	6	304	299	1	2.29e-159	553
Cladosporium delicatum	Bio 12	83.5875	1.2			BN185_Cladosporium_delicatum	8bd6186d1dc0cf64d3eaed49f657a479	100		293	0	0	7	299	293	1	5.08e-156	542
Cladosporium cladosporoides	Bio 14	83.2199	1.8			BN215_Cladosporium_cladosporoides	8bd6186d1dc0cf64d3eaed49f657a479	100		293	0	0	7	299	293	1	5.11e-156	542
Didymella macrostoma	Bio 12	82.5078	1			BN181_Didymella_macrostoma	ebf26c1e4904b360dcafb229311cdc73	100		299	0	0
Cladosporium westerdijkiae	Bio 9	82.2569	0.6			BN238_Cladosporium_westerdijkiae	8bd6186d1dc0cf64d3eaed49f657a479	100		293	0	0	7	299	293	1	5.12e-156	542
Cladosporium aggregatocicatricatum*	Bio 15	80.3654	2.4	**	Yes	BN244_Cladosporium_aggregatocicatricatum	bd5a6e2f73f9c8296ba32aad293fe42d	100		293	0	0	9	307	299	1	2.5e-159	553
Gabarnaudia betae (only one,CBS 733.69)	Pilot experiment	79.8616	2.4			BN158_Gabarnaudia_betae	5e40a52f331c25c376b44288fa804557	99.545	Gabarnaudia betae (99.56%)	220	1	0	1	220	220	1	5.25e-114	401
Cladosporium cladosporoides	Bio 14	79.678	0.8			BN216_Cladosporium_cladosporoides	8bd6186d1dc0cf64d3eaed49f657a479	100		293	0	0	7	299	293	1	5.08e-156	542
Aureobasidium pullulans	Bio 13	77.8222	2			BN210_Aureobasidium_pullulans	e1b59d8920905c265496756cef6e44e8	100		299	0	0	8	291	284	1	4.83e-151	525
Cladosporium inversicolor	Bio 9	77.5344	1.4			BN145_Cladosporium_inversicolor	8bd6186d1dc0cf64d3eaed49f657a479	99.659	Cladosporium cladosporoides (100%)	293	1	0	7	299	293	1	2.38e-154	536
Cladosporium cladosporoides	Bio 3	77.0416	2.8			BN086_Cladosporium_cladosporoides	8bd6186d1dc0cf64d3eaed49f657a479	100		293	0	0	222	514	1	293	5.04e-156	542
Vishniacozyma carnescens	Bio 11	75.3749	1.4			BN167_Vishniacozyma_carnescens	77ef28503e3486247dbfc1e8608ae7c3	100		284	0	0	7	299	293	1	5.1e-156	542
Vishniacozyma tephrensis	Bio 14	74.8281	1.4			BN232_Vishniacozyma_tephrensis	5a79e7cc11a5f44690a27184ab9a37a1	100		285	0	0	6	304	299	1	2.29e-159	553
Aureobasidium pullulans	Bio 10	70.9048	1.8			BN048_Aureobasidium_pullulans	e1b59d8920905c265496756cef6e44e8	100		299	0	0	8	292	285	1	1.35e-151	527
Aureobasidium pullulans	Bio 12	70.0298	2.2			BN178_Aureobasidium_pullulans	e1b59d8920905c265496756cef6e44e8	100		299	0	0	8	306	299	1	2.51e-159	553
Vishniacozyma tephrensis	Bio 2	69.9498	1.8	*	No	BN024_Vishniacozyma_tephrensis	5a79e7cc11a5f44690a27184ab9a37a1	100		285	0	0	8	292	285	1	1.35e-151	527
Vishniacozyma tephrensis	Bio 14	69.1954	1.6			BN234_Vishniacozyma_tephrensis	5a79e7cc11a5f44690a27184ab9a37a1	100		285	0	0	8	306	299	1	2.51e-159	553
Aureobasidium pullulans	Bio 7	69.0595	1.6			BN127_Aureobasidium_pullulans	e1b59d8920905c265496756cef6e44e8	100		299	0	0	6	304	299	1	2.49e-159	553
Cladosporium weserdijkiae	Bio 11	66.9415	2			BN165_Cladosporium_weserdijkiae	8bd6186d1dc0cf64d3eaed49f657a479	100		293	0	0	8	300	293	1	5.09e-156	542
Cladosporium allicinum	Bio 12	66.7965	1.8			BN189_Cladosporium_allicinum	bd5a6e2f73f9c8296ba32aad293fe42d	100		293	0	0	7	299	293	1	5.08e-156	542
Didymella macrostoma	Bio 12	66.1361	2			BN183_Didymella_macrostoma	ebf26c1e4904b360dcafb229311cdc73	100		299	0	0	222	514	1	293	5.06e-156	542
Vishniacozyma tephrensis	Bio 12	66.0425	2.4			BN179_Vishniacozyma_tephrensis	5a79e7cc11a5f44690a27184ab9a37a1	100		285	0	0	252	550	1	299	2.52e-159	553
Aureobasidium pullulans	Bio 14	65.5165	1			BN213_Aureobasidium_pullulans	e1b59d8920905c265496756cef6e44e8	100		299	0	0	249	547	1	299	2.51e-159	553
Vishniacozyma tephrensis	Bio 15	63.6792	3.2	.	No	BN248_Vishniacozyma_tephrensis	5a79e7cc11a5f44690a27184ab9a37a1	100		285	0	0	8	306	299	1	2.32e-159	553
Aureobasidium pullulans	Bio 9	61.5971	1			BN134_Aureobasidium_pullulans	e1b59d8920905c265496756cef6e44e8	100		299	0	0	7	291	285	1	1.35e-151	527
Aureobasidium pullulans	Bio 6	60.5654	1.8			BN073_Aureobasidium_pullulans	e1b59d8920905c265496756cef6e44e8	100		299	0	0	8	306	299	1	2.53e-159	553
Cladosporium cladosporoides	Bio 14	58.6514	1.4			BN219_Cladosporium_cladosporoides	8bd6186d1dc0cf64d3eaed49f657a479	100		293	0	0	8	300	293	1	5.09e-156	542
Cladosporium cladosporoides	Bio 12	58.5938	1.6			BN186_Cladosporium_cladosporoides	8bd6186d1dc0cf64d3eaed49f657a479	100		293	0	0
Cladosporium inversicolor*	Bio 11	57.4824	1.4			BN173_Cladosporium_inversicolor	8bd6186d1dc0cf64d3eaed49f657a479	100		293	0	0	8	306	299	1	2.51e-159	553
Aureobasidium pullulans	Bio 4	57.428	2.4			BN053_Aureobasidium_pullulans	e1b59d8920905c265496756cef6e44e8	100		299	0	0	8	306	299	1	2.51e-159	553
Aureobasidium pullulans	Bio 5	57.4124	2.6			BN123_Aureobasidium_pullulans	e1b59d8920905c265496756cef6e44e8	100		299	0		8	306	299	1	2.31e-159	553
Didymella macrostoma	Bio 15	56.8421	3.2			BN249_Didymella_macrostoma	ebf26c1e4904b360dcafb229311cdc73	100		299	0	0	7	299	293	1	5.1e-156	542
Vishniacozyma tephrensis	Bio 14	54.6143	1.2			BN233_Vishniacozyma_tephrensis	5a79e7cc11a5f44690a27184ab9a37a1	100		285	0	0	8	306	299	1	2.32e-159	553
Aureobasidium pullulans	Bio 12	53.4961	1.8			BN191_Aureobasidium_pullulans	e1b59d8920905c265496756cef6e44e8	100		299	0	0	6	304	299	1	2.48e-159	553
Cladosporium delicatum	Bio 6	51.6318	3.4			BN113_Cladosporium_delicatum	8bd6186d1dc0cf64d3eaed49f657a479	100		293	0	0	251	549	1	299	2.52e-159	553
Cystobasidium laryngis	Bio 8	51.5235	0									0	8	306	299	1	2.32e-159	553
Aureobasidium pullulans	Bio 5	51.4421	2			BN089_Aureobasidium_pullulans	e1b59d8920905c265496756cef6e44e8	100		299	0	0	8	292	285	1	1.35e-151	527
Aureobasidium pullulans	Bio 13	48.7567	2			BN222_Aureobasidium_pullulans	e1b59d8920905c265496756cef6e44e8	100		299	0	0	8	292	285	1	1.36e-151	527
Didymella macrostoma (syn. Phoma macrostoma)	Bio 2	47.5187	3.4			BN022_Didymella_macrostoma	ebf26c1e4904b360dcafb229311cdc73	100		299	0	0	6	298	293	1	5.07e-156	542
Cladosporium cladosporoides	Bio 15	46.7848	3			BN239_Cladosporium_cladosporoides	8bd6186d1dc0cf64d3eaed49f657a479	100		293	0	0	220	518	1	299	2.35e-159	553
Didymella macrostoma	Bio 10	44.8021	2.4			BN010_Didymella_macrostoma	ebf26c1e4904b360dcafb229311cdc73	100		299	0	0	8	300	293	1	5.1e-156	542
Aureobasidium pullulans	Bio 13	39.2927	2.2			BN194_Aureobasidium_pullulans	e1b59d8920905c265496756cef6e44e8	100		299	0	0	7	299	293	1	5.08e-156	542
Aureobasidium pullulans	Bio 2	36.805	3.8			BN025_Aureobasidium_pullulans	e1b59d8920905c265496756cef6e44e8	100		299	0	0	9	307	299	1	2.51e-159	553
Didymella macrostoma	Bio 10	36.218	1.8			BN011_Didymella_macrostoma	ebf26c1e4904b360dcafb229311cdc73	100		299	0	0	7	299	293	1	5.11e-156	542
Vishniacozyma victoriae	Bio 4	35.9012	2.4			BN052_Vishniacozyma_victoriae	efd915d7d1f44d9a183844a0dbba9d54	100		285	0	0	8	358	351	1	0	649
Vishniacozyma tephrensis	Bio 1	33.9923	1.8			BN005_Vishniacozyma_tephrensis	5a79e7cc11a5f44690a27184ab9a37a1	100		285	0	0	222	520	1	299	2.38e-159	553
Cladosporium europaeum	Bio 5	33.9274	2			BN088_Cladosporium_europaeum	4abb03c20246aad00058649ce8c16885	100		293	0	0	7	305	299	1	2.49e-159	553
Aureobasidium pullulans	Pilot experiment	33.8239	2.4			BN060_Aureobasidium_pullulans	e1b59d8920905c265496756cef6e44e8	100		299	0	0	9	307	299	1	2.51e-159	553
Cladosporium ramontenellum	Bio 11	31.9069	1.8			BN163_Cladosporium_ramontenellum	bd5a6e2f73f9c8296ba32aad293fe42d	100		293	0	0	8	306	299	1	2.31e-159	553
Cladosporium westerdijkiae	Bio 8	31.7991	0.4			BN121_Cladosporium_westerdijkiae	8bd6186d1dc0cf64d3eaed49f657a479	100		293	0	0	7	299	293	1	5.07e-156	542
Aureobasidium pullulans	Bio 10	31.0681	2.2			BN154_Aureobasidium_pullulans	e1b59d8920905c265496756cef6e44e8	100		299	0	0	7	305	299	1	2.49e-159	553
Cladosporium europaeum	Bio 2	28.6264	3.4			BN021_Cladosporium_europaeum	8bd6186d1dc0cf64d3eaed49f657a479	100		293	0	0	5	297	293	1	5.06e-156	542
Sporidiobolus pararoseus (CBS 13675)	Bio 9	25.266	0.8			BN130_Sporidiobolus_pararoseus	fc3cadaeef7ec9ae584a617e0dfcd079	100		351	0	0	7	299	293	1	5.09e-156	542
Aureobasidium pullulans	Bio 1	24.7935	2.2			BN003_Aureobasidium_pullulans	e1b59d8920905c265496756cef6e44e8	100		299	0	0
Aureobasidium pullulans	Bio 1	23.9981	2.6			BN004_Aureobasidium_pullulans	e1b59d8920905c265496756cef6e44e8	100		299	0	0	7	305	299	1	2.49e-159	553
Aureobasidium pullulans	Bio 7	23.7315	0.8			BN092_Aureobasidium_pullulans	e1b59d8920905c265496756cef6e44e8	100		299	0	0	8	306	299	1	2.31e-159	553
Didymella macrostoma (syn. Phoma macrostoma)	Bio 2	22.34	3.6			BN019_Didymella_macrostoma	ebf26c1e4904b360dcafb229311cdc73	100		299	0		8	306	299	1	2.5e-159	553
Cladosporium allicinum (syn Cladosporium bruhnei)	Bio 8	18.5976	0.8			BN111_Cladosporium_allicinum	bd5a6e2f73f9c8296ba32aad293fe42d	100		293	0	0	7	299	293	1	5.06e-156	542
Aureobasidium pullulans	Bio 2	18.4934	3.2			BN020_Aureobasidium_pullulans	e1b59d8920905c265496756cef6e44e8	100		299	0	0	6	304	299	1	2.48e-159	553
Cladosporium inversicolor	Bio 5	18.0237	2.4			BN087_Cladosporium_inversicolor	8bd6186d1dc0cf64d3eaed49f657a479	100		293	0	0	7	305	299	1	2.5e-159	553
Cladosporium cladosporoides	Bio 3	17.5761	2.8			BN030_Cladosporium_cladosporoides	8bd6186d1dc0cf64d3eaed49f657a479	100		293	0	0	249	547	1	299	2.51e-159	553
Tolypocladium sp.* (syn. Elaphocordyceps sp. And it has 100% query and 99.82% 541/542 Indent - Tolypocladium ophioglossoides (1 match)	Bio 11	15.6229	2			BN160_Tolypocladium_sp.	04be2f423b3a9a05b222355a42d59f39	90.645	Neonectria ditissima (100%)	310	22	6	7	312	307	1	7.26e-115	405
Aureobasidium pullulans	Bio 5	10.8383	2.8			BN090_Aureobasidium_pullulans	e1b59d8920905c265496756cef6e44e8	100		299	0	0	8	292	285	1	1.36e-151	527
Didymella macrostoma (syn. Phoma macrostoma)	Bio 1	9.66541	0.8			BN007_Didymella_macrostoma	ebf26c1e4904b360dcafb229311cdc73	100		299	0	0
Aureobasidium pullulans	Bio 2	4.42975	3			BN026_Aureobasidium_pullulans	e1b59d8920905c265496756cef6e44e8	100		299	0	0	246	544	1	299	2.49e-159	553
Cladosporium ramotenellum*	Bio 14	3.62245	1.8			BN217_Cladosporium_ramotenellum	bd5a6e2f73f9c8296ba32aad293fe42d	100		293	0	0	7	299	293	1	5.11e-156	542
Aureobasidium pullulans	Bio 4	3.22708	2			BN071_Aureobasidium_pullulans	e1b59d8920905c265496756cef6e44e8	100		299	0		7	305	299	1	2.49e-159	553
Aureobasidium pullulans	Bio 1	-0.982492	3.2			BN002_Aureobasidium_pullulans	e1b59d8920905c265496756cef6e44e8	100		299	0	0	8	306	299	1	2.51e-159	553
Aureobasidium pullulans	Bio 15	-1.40406	3.4			BN240_Aureobasidium_pullulans	e1b59d8920905c265496756cef6e44e8	100		299	0	0	8	291	284	1	4.84e-151	525
Vishniacozyma tephrensis	Bio 15	-3.99345	2.8			BN245_Vishniacozyma_tephrensis	5a79e7cc11a5f44690a27184ab9a37a1	100		285	0	0	7	299	293	1	5.06e-156	542
Vishniacozyma tephrensis*	Bio 15	-5.20788	3			BN168_Vishniacozyma_tephrensis	5a79e7cc11a5f44690a27184ab9a37a1	100		285	0	0	8	291	284	1	4.81e-151	525
Geosmithia flava	Bio 8	-5.25505	0.4			BN108_Geosmithia_flava	f3b1d5a2ca9411bc76a14303b481f6fd	85.276	Acremonium sp (100%), Sarocladium strictum (99.69%)	326	32	13	9	326	318	1	7.88e-90	322
Aureobasidium pullulans	Bio 15	-5.36353	2.6			BN242_Aureobasidium_pullulans	e1b59d8920905c265496756cef6e44e8	100		299	0	0	8	306	299	1	2.52e-159	553
Cladosporium pseudocladosporoides	Bio 10	-14.9955	1.8			BN014_Cladosporium_pseudocladosporoides	8bd6186d1dc0cf64d3eaed49f657a479	100		293	0	0	251	549	1	299	2.52e-159	553
Aureobasidium pullulans	Bio 14	-17.7904	2			BN226_Aureobasidium_pullulans	e1b59d8920905c265496756cef6e44e8	100		299	0	0	8	291	284	1	4.83e-151	525
Aureobasidium pullulans	Bio6	-18.8556	2.8			BN079_Aureobasidium_pullulans	e1b59d8920905c265496756cef6e44e8	100		299	0	0	222	514	1	293	5.08e-156	542
Vishniacozyma victoriae	Bio 4	-25.3389	2.2			BN051_Vishniacozyma_victoriae	80903b10b9a6b7af1e25c8a08ee5d4ff	100		284	0	0	7	305	299	1	2.31e-159	553
Cladosporium cladosporoides	Bio 4	-28.6102	3.2			BN067_Cladosporium_cladosporoides	8bd6186d1dc0cf64d3eaed49f657a479	100		293	0	0	8	306	299	1	2.31e-159	553
Vishniacozyma victoriae	Bio 13	-29.5388	2.8			BN200_Vishniacozyma_victoriae	80903b10b9a6b7af1e25c8a08ee5d4ff	100		284	0	0	8	306	299	1	2.49e-159	553
Aureobasidium pullulans	Bio 4	-31.5226	3.6			BN055_Aureobasidium_pullulans	e1b59d8920905c265496756cef6e44e8	100		299	0	0	7	299	293	1	5.1e-156	542
Aureobasidium pullulans	Bio 6	-32.6506	3.4			BN078_Aureobasidium_pullulans	e1b59d8920905c265496756cef6e44e8	100		299	0	0	8	299	292	1	1.77e-155	540
Aureobasidium pullulans	Bio 1	-33.3491	1.2			BN001_Aureobasidium_pullulans	e1b59d8920905c265496756cef6e44e8	100		299	0	0	8	306	299	1	2.32e-159	553
Vishniacozyma victoriae	Bio 9	-35.6005	2			BN135_Vishniacozyma_victoriae	80903b10b9a6b7af1e25c8a08ee5d4ff	100		284	0	0	8	300	293	1	5.09e-156	542
Cladosporium ramontenellum	Bio 3	-41.2609	3.6			BN031_Cladosporium_ramontenellum	bd5a6e2f73f9c8296ba32aad293fe42d	100		293	0	0	246	544	1	299	2.5e-159	553
Didymella macrostoma (syn. Phoma macrostoma)	Bio 1	-43.0038	2.8			BN006_Didymella_macrostoma	ebf26c1e4904b360dcafb229311cdc73	100		299	0	0	5	303	299	1	2.49e-159	553
Didymella macrostoma	Bio 12	-43.718	2			BN182_Didymella_macrostoma	ebf26c1e4904b360dcafb229311cdc73	100		299	0	0	246	544	1	299	2.49e-159	553
Aureobasidium pullulans	Bio 7	-48.9049	2			BN095_Aureobasidium_pullulans	e1b59d8920905c265496756cef6e44e8	100		299	0	0	8	306	299	1	2.49e-159	553
Cladosporium cladosporoides	Bio 15	-51.0691	2.8			BN251_Cladosporium_cladosporoides	8bd6186d1dc0cf64d3eaed49f657a479	100		293	0	0	7	305	299	1	2.5e-159	553
Pyrenochaetopsis leptospora	Bio 15	-57.3843	3.4			BN256_Pyrenochaetopsis_leptospora	4d66582d04581e836eed3464af5afee4	100		292	0	0	5	297	293	1	5.06e-156	542
Didymella macrostoma	Bio 14	-59.3464	1.2			BN214_Didymella_macrostoma	ebf26c1e4904b360dcafb229311cdc73	100		299	0	0	3	352	350	1	0	647
Cladosporium cladosporoides	Bio 7	-63.6159	1.8			BN117_Cladosporium_cladosporoides	8bd6186d1dc0cf64d3eaed49f657a479	100		293	0	0	7	299	293	1	5.08e-156	542
Aureobasidium pullulans	Bio 7	-63.7983	2			BN094_Aureobasidium_pullulans	e1b59d8920905c265496756cef6e44e8	100		299	0	0	8	291	284	1	4.81e-151	525
Aureobasidium pullulans	Bio 5	-66.2896	2.8			BN072_Aureobasidium_pullulans	e1b59d8920905c265496756cef6e44e8	100		299	0	0	7	305	299	1	2.49e-159	553
Aureobasidium pullulans	Bio 4	-67.6223	2			BN037_Aureobasidium_pullulans	e1b59d8920905c265496756cef6e44e8	100		299	0	0
Aureobasidium pullulans	Bio 15	-78.7262	3.4			BN237_Aureobasidium_pullulans	e1b59d8920905c265496756cef6e44e8	100		299	0	0	7	299	293	1	5.11e-156	542
Aureobasidium pullulans	Bio 10	-83.9918	1.6			BN150_Aureobasidium_pullulans	e1b59d8920905c265496756cef6e44e8	100		299	0	0	5	303	299	1	2.48e-159	553
Cladosporium cladosporoides	Bio 8	-84.2908	0.2			BN124_Cladosporium_cladosporoides	8bd6186d1dc0cf64d3eaed49f657a479	100		293	0		5	297	293	1	5.06e-156	542
Sporidiobolus metaroseus ( CBS 7683 Type)	Bio 10	-84.8527	2.8			BN155_Sporidiobolus_metaroseus	bfecf0328d44b52e64b4578112ee36e2	100		350	0	0	8	292	285	1	1.36e-151	527
Cladosporium cladosporoides	Bio 13	-90.4247	3			BN207_Cladosporium_cladosporoides	8bd6186d1dc0cf64d3eaed49f657a479	100		293	0	0	8	300	293	1	5.09e-156	542
Vishniacozyma victoriae	Bio 9	-102.421	1.6			BN128_Vishniacozyma_victoriae	80903b10b9a6b7af1e25c8a08ee5d4ff	100		284	0	0	7	299	293	1	5.11e-156	542
Aureobasidium pullulans	Bio 3	-106.124	3.6			BN028_Aureobasidium_pullulans	e1b59d8920905c265496756cef6e44e8	100		299	0	0	14	298	285	1	1.39e-151	527
Geosmithia flava/putterillii*	Bio 9	-117.018	1.6			BN131_Geosmithia_flava/putterillii	f3b1d5a2ca9411bc76a14303b481f6fd	85.276	Acremonium sp (100%), Sarocladium strictum (99.69%)	326	32	13	17	334	318	1	8.03e-90	322
Cladosporium cladosporoides	Bio 13	-134.028	2.4			BN235_Cladosporium_cladosporoides	8bd6186d1dc0cf64d3eaed49f657a479	100		293	0	0	9	307	299	1	2.51e-159	553
Aureobasidium pullulans	Bio 13	-145.569	2.6			BN198_Aureobasidium_pullulans	e1b59d8920905c265496756cef6e44e8	100		299	0	0	7	305	299	1	2.49e-159	553
Cladosporium delicatum	Bio 8	-151.163	0.2			BN109_Cladosporium_delicatum	8bd6186d1dc0cf64d3eaed49f657a479	100		293	0	0	8	306	299	1	2.49e-159	553
Vishniacozyma tephrensis	Bio 12	-159.214	1.6			BN180_Vishniacozyma_tephrensis	5a79e7cc11a5f44690a27184ab9a37a1	100		285	0	0	1	261	261	1	2.48e-138	483
Cladosporium eurpaeum	Bio 15	-163.065	3.2			BN252_Cladosporium_eurpaeum	8bd6186d1dc0cf64d3eaed49f657a479	100		293	0	0	7	299	293	1	5.08e-156	542
Cladosporium phyllophilum*	Bio 15	-175.138	3.8	.	No	BN253_Cladosporium_phyllophilum	8bd6186d1dc0cf64d3eaed49f657a479	100		293	0	0	8	306	299	1	2.51e-159	553
Vishniacozyma tephrensis	Bio 9	-239.37	2			BN129_Vishniacozyma_tephrensis	5a79e7cc11a5f44690a27184ab9a37a1	100		285	0	0
Aureobasidium pullulans	Bio 12	-284.632	2.8			BN193_Aureobasidium_pullulans	e1b59d8920905c265496756cef6e44e8	100		299	0	0	7	299	293	1	5.1e-156	542
Aureobasidium pullulans	Bio 6	-334.457	3.4			BN080_Aureobasidium_pullulans	e1b59d8920905c265496756cef6e44e8	100		299	0	0	8	300	293	1	5.15e-156	542
Aureobasidium pullulans	Bio 12	-365.199	3.6			BN192_Aureobasidium_pullulans	e1b59d8920905c265496756cef6e44e8	100		299	0		8	306	299	1	2.49e-159	553
Aureobasidium pullulans	Bio 6	-376.74	3			BN091_Aureobasidium_pullulans	e1b59d8920905c265496756cef6e44e8	100		299	0	0	7	299	293	1	5.09e-156	542
Vishniacozyma victoriae	Bio 13	-479.72	3.2			BN223_Vishniacozyma_victoriae	efd915d7d1f44d9a183844a0dbba9d54	100		261	0	0	222	514	1	293	5.08e-156	542
Cladosporium cladosporoides	Bio 13	-526.119	3.8			BN205_Cladosporium_cladosporoides	8bd6186d1dc0cf64d3eaed49f657a479	100		293	0	0
Aureobasidium pullulans	Bio 13	-560.475	3.4			BN211_Aureobasidium_pullulans	e1b59d8920905c265496756cef6e44e8	100		299	0	0
Tolypocladium sp.* (syn. Elaphocordyceps sp. And it has 100% query and 99.82% 541/542 Indent - Tolypocladium ophioglossoides (1 match)	Bio 14	-656.273	2			BN160_Tolypocladium_sp.	04be2f423b3a9a05b222355a42d59f39	90.645	Neonectria ditissima (100%)	310	22	6	7	312	307	1	7.26e-115	405
Cladosporium cladosporoides	Bio 13	-697.165	3.2			BN206_Cladosporium_cladosporoides	8bd6186d1dc0cf64d3eaed49f657a479	100		293	0
Cladosporium scabrellum	Bio 8	-902.519	1.2			BN120_Cladosporium_scabrellum	8bd6186d1dc0cf64d3eaed49f657a479	100		293	0
Aureobasidium pullulans	Bio 10	-1059.82	2.8			BN153_Aureobasidium_pullulans	e1b59d8920905c265496756cef6e44e8	100		299	0
Cladosporium allicinum	Bio 12	-1998.56	3.6	*	No	BN190_Cladosporium_allicinum	bd5a6e2f73f9c8296ba32aad293fe42d	100		293	0
Cladosporium pseudocladosporoides	Bio 12	-4771.88	3.2	*	Yes	BN188_Cladosporium_pseudocladosporoides	8bd6186d1dc0cf64d3eaed49f657a479	100		293	0
